# Transgene-Free Ex Utero Derivation of A Human Post-Implantation Embryo Model Solely from Genetically Unmodified Naïve PSCs

**DOI:** 10.1101/2023.06.14.544922

**Authors:** Bernardo Oldak, Emilie Wildschutz, Vladyslav Bondarenko, Alejandro Aguilera-Castrejon, Cheng Zhao, Shadi Tarazi, Mehmet-Yunus Comar, Shahd Ashouokhi, Dmitry Lokshtanov, Francesco Roncato, Sergey Viukov, Eitan Ariel, Max Rose, Nir Livnat, Tom Shani, Carine Joubran, Roni Cohen, Yoseph Addadi, Merav Kedmi, Hadas Keren-Shaul, Sophie Petropoulos, Fredrik Lanner, Noa Novershtern, Jacob H. Hanna

**Author notes:** These authors contributed equally (Bernardo Oldak, Emilie Wildschutz, Vladyslav Bondarenko). Correspondence: Jacob H. Hanna.

## Abstract

Our ability to study early human post-implantation development remains highly limited due to the ethical and technical challenges associated with intrauterine development of the human embryo after implantation. Despite the great progress made on human gastruloids, axioloids and in vitro cultured blastoids, such elegant models do not constitute an integrated Stem cell-derived Embryo Models (SEMs) that includes all the key extra-embryonic tissues of the early post-implantation human conceptus (e.g., hypoblast, yolk-sac, trophoblasts, amnion, and extraembryonic mesoderm), and thus, do not recapitulate post-implantation epiblast development within the context of these extra-embryonic compartments. Mouse naïve pluripotent stem cells (PSCs) have recently been shown to give rise to embryonic and extra-embryonic stem cells capable of self-assembling into post-gastrulation mouse SEMs, while bypassing the blastocyst-like stage, and eventually initiating organogenesis *ex utero*. Here, we implement critical adaptations to extend these finding to humans, while using only genetically unmodified human naïve PSCs, thus circumventing the need for ectopic expression of lineage promoting transgenes. Such integrated human SEMs recapitulate the organization of all known compartments of early post-implantation stage human embryos, including epiblast, hypoblast, extra-embryonic mesoderm, and trophoblast surrounding the latter layers. The organized human SEMs recapitulate key hallmarks of post-implantation stage embryogenesis up to 13-14 days post-fertilization (dpf, Carnegie stage 6a), such as bilaminar disk formation, epiblast lumenogenesis, amniogenesis, anterior-posterior symmetry breaking, PGC specification, primary and secondary yolk sac formation, and extra-embryonic mesoderm expansion that defines a chorionic cavity and a connective stalk. This new platform constitutes a tractable stem cell-based model for experimentally interrogating previously inaccessible windows of human peri- and early post-implantation development.
