## Supplementary material for "Transgene-Free Ex Utero Derivation of A Human Post-Implantation Embryo Model Solely from Genetically Unmodified Naïve PSCs": Table S1

### Sheet: Sheet1
Figure number	Panel	Microscope	Objective	Lasers	Voxel size (XYZ, µm)
1	e	LSM700	10x EC Plan-Neofluar 0.3NA Ph1 M27	405, 488, 555, 639	1.042 x 1.042 x 1
1	g, left	LSM700	10x EC Plan-Neofluar 0.3NA Ph1 M27	405, 488, 555, 639	1.25 x 1.25 x 15.48
1	g, right	LSM700	10x EC Plan-Neofluar 0.3NA Ph1 M27	405, 488, 555, 639	1.25 x 1.25 x 15.48
2	d, left	LSM700	20x Air Plan-Apochromat 0.8NA M27	405, 488, 555, 639	0.208 x 0.208 x 1.5
2	d, center	LSM700	20x Air Plan-Apochromat 0.8NA M27	405, 488, 555, 639	0.312 x 0.312 x 5.9
2	d, right	LSM700	20x Air Plan-Apochromat 0.8NA M27	405, 488, 555, 639	0.446 x 0.446 x 1.5
2	f	Lightsheet Z7	20x W Plan-Apochromat 1.0NA	405, 488, 561, 638	0.3 x 0.3 x 0.65
3	a	LSM700	20x Air Plan-Apochromat 0.8NA	405, 488, 555, 639	0.52 x 0.52 x 1.5
3	b	LSM700	20x Air Plan-Apochromat 0.8NA	405, 488, 555, 639	0.625 x 0.625 x 1.5
3	c, top	LSM700	20x Air Plan-Apochromat 0.8NA	405, 488, 555, 639	0.208 x 0.208 x 1.5
3	c, top	LSM700	20x Air Plan-Apochromat 0.8NA	405, 488, 555, 639	0.240 x 0.240 x 1.5
3	c, middle	LSM700	20x Air Plan-Apochromat 0.8NA	405, 488, 555, 639	0.39 x 0.39 x 5.9
3	c, bottom	LSM700	20x Air Plan-Apochromat 0.8NA	405, 488, 555, 639	0.39 x 0.39 x 1.5
3	c, bottom	LSM700	20x Air Plan-Apochromat 0.8NA	405, 488, 555, 639	0.52 x 0.52 x 1.5
3	e, top	LSM800	20x Air Plan-Apochromat 0.8NA	405, 488, 555, 635	0.52 x 0.52 x 1.5
3	e, bottom	LSM800	20x Air Plan-Apochromat 0.8NA	405, 488, 555, 635	0.312 x 0.312 x 1.5
3	f	LSM700	20x Air Plan-Apochromat 0.8NA	405, 488, 555, 639	0.52 x 0.52 x 1
3	g	LSM700	20x Air Plan-Apochromat 0.8NA	405, 488, 555, 639	0.625 x 0.625 x 1.5
3	h	LSM700	20x Air Plan-Apochromat 0.8NA	405, 488, 555, 639	0.52 x 0.52 x 1.5
3	j	LSM700	20x Air Plan-Apochromat 0.8NA	405, 488, 555, 639	0.625 x 0.625 x 1.5
3	l	LSM700	10x Air Plan-Apochromat 0.8NA	405, 488, 555, 639	0.312 x 0.312 x 1.5
4	a	LSM700	20x Air Plan-Apochromat 0.8NA	405, 488, 555, 639	0.284 x 0.284 x 1.5
4	d, top	LSM700	20x Air Plan-Apochromat 0.8NA	405, 488, 555, 639	0.312 x 0.312 x 5.9
4	d, bottom	LSM700	20x Air Plan-Apochromat 0.8NA	405, 488, 555, 639	0.26 x 0.26 x 5.9
4	e	LSM700	20x Air Plan-Apochromat 0.8NA	405, 488, 555, 639	0.26 x 0.26 x 1.5
4	f	LSM700	20x Air Plan-Apochromat 0.8NA	405, 488, 555, 639	0.24 x 0.24 x 1.5
4	g	LSM700	20x Air Plan-Apochromat 0.8NA	405, 488, 555, 639	0.284 x 0.284 x 1.5
4	i	LSM700	20x Air Plan-Apochromat 0.8NA	405, 488, 555, 639	0.63 x 0.63 x 1.5
4	j	LSM700	20x Air Plan-Apochromat 0.8NA	405, 488, 555, 639	0.45 x 0.45 x 1.5
5	a, left	LSM700	20x Air Plan-Apochromat 0.8NA	405, 488, 555, 639	0.26 x 0.26 x 1.5
5	a, middle	LSM700	20x Air Plan-Apochromat 0.8NA	405, 488, 555, 639	0.26 x 0.26 x 1.5
5	a, right	LSM700	20x Air Plan-Apochromat 0.8NA	405, 488, 555, 639	0.26 x 0.26 x 5.9
5	c	LSM700	20x Air Plan-Apochromat 0.8NA	405, 488, 555, 639	0.35 x 0.35 x 1.5
5	e	LSM700	20x Air Plan-Apochromat 0.8NA	405, 488, 555, 639	0.28 x 0.28 x 5.9
5	f	LSM700	20x Air Plan-Apochromat 0.8NA	405, 555, 639	0.31 x 0.31 x 1.5
