## Supplementary material for "Transgene-Free Ex Utero Derivation of A Human Post-Implantation Embryo Model Solely from Genetically Unmodified Naïve PSCs": Table S2

### Sheet: Sheet1
Primer name	Sequence	Reference
Primer: human ACTIN (Forward):	CCACGAAACTACCTTCAACTCC	Lo S, 2021, Cell Stem Cell
Primer: human ACTIN (Reverse):	GTGATCTCCTTCTGCATCCTGT	Lo S, 2021, Cell Stem Cell
Primer: human CDX2-F PR1 (Forward):	TCACCATCCGGAGGAAAGCC
Primer: human CDX2-R PR1 (Reverse):	CTCTCCTTTGCTCTGCGGTT
Primer: human CDX2-F PR2 (Forward):	TGGCTCTGTCCCTGGGGTTCTG
Primer: human CDX2-R PR2 (Reverse):	GGAATTGCTCTGCCGCTGCA	Linneberg-Agerholm M, 2019, Development
Primer: human CXCR4 (Forward):	CCT GCC TGG TAT TGT CAT CC	Linneberg-Agerholm M, 2019, Development
Primer: human CXCR4 (Reverse):	GAT GGG GAT GAT TGT GGT CT
Primer: human DAB2 (Forward):	ACC ACC CTT TCA CAA GCA AC	Lo S, 2021, Cell Stem Cell
Primer: human DAB2 (Reverse):	TGT GCC CAT TTG CAA TTC TA	Lo S, 2021, Cell Stem Cell
Primer: human ELF5 (Forward):	TAGGGAACAAGGAATTTTTCGGG	Lo S, 2021, Cell Stem Cell
Primer: human ELF5 (Reverse):	GTACACTAACCTTCGGTCAACC	Lo S, 2021, Cell Stem Cell
Primer: human ENPEP (Forward):	TCCCAAAGAATACGGAGCACT	Lo S, 2021, Cell Stem Cell
Primer: human ENPEP (Reverse):	TCATGGGGACAGACTTCTCAA	Lo S, 2021, Cell Stem Cell
Primer: human FOXA2 (Forward):	TGAAGATGGAAGGGCACGAGC
Primer: human FOXA2 (Reverse):	CCGACATGCTCATGTACGTGTTCAT
Primer: human GAPDH (Forward):	AGGGCTGCTTTTAACTCTGGT	Lo S, 2021, Cell Stem Cell
Primer: human GAPDH (Reverse):	CCCCACTTGATTTTGGAGGGA	Lo S, 2021, Cell Stem Cell
Primer: human GATA2 (Forward):	ACTGACGGAGAGCATGAAGAT	Lo S, 2021, Cell Stem Cell
Primer: human GATA2 (Reverse):	CCGGCACATAGGAGGGGTA	Lo S, 2021, Cell Stem Cell
Primer: human GATA3 total (Forward):	GCCCCTCATTAAGCCCAAG	Lo S, 2021, Cell Stem Cell
Primer: human GATA3 total (Reverse):	TTGTGGTGGTCTGACAGTTCG	Lo S, 2021, Cell Stem Cell
Primer: human GATA4 (Forward):	GGAAGCCCAAGAACCTGAAT
Primer: human GATA4 (Reverse):	GTTGCTGGAGTTGCTGGAA
Primer: human GATA6 (Forward):	GCGGGCTCTACAGCAAGAT	Linneberg-Agerholm M, 2019, Development
Primer: human GATA6 (Reverse):	TGGCACAGGACAATCCAAG	Linneberg-Agerholm M, 2019, Development
Primer: human GSC (Forward):	CCT CCG CGA GGA GAA AGT	Linneberg-Agerholm M, 2019, Development
Primer: human GSC (Reverse):	CGT TCT CCG ACT CCT CTG AT	Linneberg-Agerholm M, 2019, Development
Primer: human HAND1 (Forward):	CCAAGGATGCACAGTCTGG
Primer: human HAND1 (Reverse):	AGGAGGAAAACCTTCGTGCTG
Primer: human HHEX1 (Forward):	GCG GAC GGT GAA CGA CTA	Linneberg-Agerholm M, 2019, Development
Primer: human HHEX1 (Reverse):	GGC CGC CTT TCC TTT TAT	Linneberg-Agerholm M, 2019, Development
Primer: human KRT18 (Forward):	TGACAATGCCCGTCTTGCTGC
Primer: human KRT18 (Reverse):	CGTTCTCCACAGACTGGCGCAT
Primer: human Nidogen-2 (Forward):	CCT GCA GCT ACC TGC TAC AA	Linneberg-Agerholm M, 2019, Development
Primer: human Nidogen-2 (Reverse):	GTG TCA GGC TTG AGG TGG AG	Linneberg-Agerholm M, 2019, Development
Primer: human PDGFR-alpha (Forward):	TGC CTG ACA TTG ACC CTG T	Linneberg-Agerholm M, 2019, Development
Primer: human PDGFR-alpha (Reverse):	CCG TCT CAA TGG CAC TCT C	Linneberg-Agerholm M, 2019, Development
Primer: human SIGLEC6 (Forward):	TCACAACCCTGGTTTTCCTC	Lo S, 2021, Cell Stem Cell
Primer: human SIGLEC6 (Reverse):	CTGTCTGGAACTGGTGCTGA	Lo S, 2021, Cell Stem Cell
Primer: human SOX17 (Forward):	TGG CGC AGC AGA ATC CAG AC
Primer: human SOX17 (Reverse)	TTG GGG TGG TCC TGC ATG TG
Primer: human TACSTD2 (Forward):	ACAACGATGGCCTCTACGAC	Lo S, 2021, Cell Stem Cell
Primer: human TACSTD2 (Reverse):	AGTTCACGCACCAGCACAC	Lo S, 2021, Cell Stem Cell
Primer: human TFAP2A (Forward):	GTTACCCTGCTCACATCACTAG	Lo S, 2021, Cell Stem Cell
Primer: human TFAP2A (Reverse):	TCTTGTCACTTGCTCATTGGG	Lo S, 2021, Cell Stem Cell
Primer: human TFAP2C (Forward):	ACGAAATGAGATGGCAGCTAGGAAGA
Primer: human TFAP2C (Reverse):	TGTCCGGTCTTGGCTGAGAAGTTC
Primer: human VIM(Forward):	AGTCCACTGAGTACCGGAGAC	Lo S, 2021, Cell Stem Cell
Primer: human VIM (Reverse):	CATTTCACGCATCTGGCGTTC	Lo S, 2021, Cell Stem Cell
